# nf-core/detaxizer: A Benchmarking Study for Decontamination from Human Sequences

**DOI:** 10.1101/2025.03.27.645632

**Authors:** Jannik Seidel, Camill Kaipf, Daniel Straub, Sven Nahnsen

**Author notes:** Joint last authors (Daniel Straub, Sven Nahnsen).

## Abstract

Privacy is paramount in health data, particularly in human genetics, where information extends beyond individuals to their relatives. Metagenomic datasets contain substantial human genetic material, necessitating careful handling to mitigate data leakage risks when sharing or publishing. The same applies to genetic datasets from the environment or datasets from contaminated laboratory samples, although to a lesser extent. To address these topics, we developed nf-core/detaxizer, a nextflow-based pipeline that employs Kraken2 and bbmap/bbduk for taxonomic classification, identifying and optionally filtering *Homo sapiens* reads. Due to its generalized design, other taxa can also be classified and filtered. We benchmark its filtering efficacy for human reads against Hostile and CLEAN, demonstrating its utility for secure data preprocessing. The comparison revealed that the choice of tool and database can lead to an order of magnitude more human data not removed. As part of the nf-core initiative, nf-core/detaxizer adheres to best practices, leveraging containerized dependencies for streamlined installation. The source code is openly available under the MIT license: https://github.com/nf-core/detaxizer.
