## Supplementary 1 for "nf-core/detaxizer: A Benchmarking Study for Decontamination from Human Sequences"

### Sheet: Data set
Title	Artificial real metagenomic reads
Author	Hall, Michael B.
DOI	https://doi.org/10.5281/zenodo.10472795
Licensing	Creative Commons Zero v1.0 Universal
Data for benchmarking	short reads
File 1	all_1.illumina.fq.gz
File 2	all_2.illumina.fq.gz

### Sheet: nf-core detaxizer
nf-core/detaxizer benchmark
command(s)
	NXF_VER=24.04.4 nextflow run nf-core/detaxizer -r 1.1.0 -profile singularity -c config.config -resume -params-file <params_file>
explanation
	<params_file> refers to the 7 parameter combinations described in Table 1 in yaml format
	a configuration file set a singularity cache directory to avoid downloading each container several times, a maximum of 72 GB memory and 12 CPUs
	Information about the databases is shown below
Short Name	Database	Version	Reference
Standard 8 GB	Kraken2 Standard 8GB	5/6/2024	https://genome-idx.s3.amazonaws.com/kraken/k2_standard_08gb_20240605.tar.gz
Standard	Kraken2 Standard	5/6/2024	https://genome-idx.s3.amazonaws.com/kraken/k2_standard_20240605.tar.gz
HPRC	Kraken2 Human Pangenome Reference Consortium database	13/9/2023, v1	10.5281/zenodo.8339732;https://doi.org/10.1093/gigascience/giae010
igenome	GRCh38 AWS igenome	13/11/2024, downloaded on	s3://ngi-igenomes/igenomes/Homo_sapiens/NCBI/GRCh38/Sequence/WholeGenomeFasta/genome.fa

### Sheet: Hostile
Hostile benchmark
command(s)
(1)	hostile clean --fastq1 all_1.illumina.fq.gz --fastq2 all_2.illumina.fq.gz --out-dir filtered
(2)	hostile clean --fastq1 all_1.illumina.fq.gz --fastq2 all_2.illumina.fq.gz --out-dir removed --invert
explanation
(1)	command to produce a set of decontaminated reads
(2)	command to produce a set of removed reads

### Sheet: CLEAN
CLEAN benchmark
command(s)
(1)	NXF_VER=24.04.4 nextflow run rki-mf1/clean -r 'v1.0.3' -c config.config -w 'work' --host 'hsa' --input 'all_{1,2}.illumina.fq.gz' --input_type 'illumina' --bbduk --memory '64.GB' --max_memory '64.GB' -profile singularity --output results_hsa
(2)	NXF_VER=24.04.4 nextflow run rki-mf1/clean -r 'v1.0.3' -c config.config -w 'work' --host 't2t' --input 'all_{1,2}.illumina.fq.gz' --input_type 'illumina' --bbduk --memory '64.GB' --max_memory '64.GB' -profile singularity --output results_t2t
(3)	NXF_VER=24.04.4 nextflow run rki-mf1/clean -r 'v1.0.3' -c config.config -w 'work' --input 'all_{1,2}.illumina.fq.gz' --input_type 'illumina' --bbduk --memory '64.GB' --max_memory '64.GB' -profile singularity --output results_igenomes --own 'databases/genome.fa'
explanation
(1)	run of CLEAN with the hsa database
(2)	run of CLEAN with the t2t database
(3)	run of CLEAN with the GRCh38 AWS igenome database downloaded on 13/11/2024	s3://ngi-igenomes/igenomes/Homo_sapiens/NCBI/GRCh38/Sequence/WholeGenomeFasta/genome.fa
	CLEAN was deployed with a maximum of 64 GB memory and bbduk was provided specifically also that amount via a configuration file.

### Sheet: Environment
Workstation
Hardware
	Memory	128 GB
	CPUs	32
Software		Version
	Nextflow	24.04.4
	Apptainer	1.3.5-1.fc40
	conda	24.7.1
	nf-core/detaxizer	1.1.0
	Hostile	1.1.0
	CLEAN	1.0.3
	Python	3.12.4
